# The increase in cell volume and nuclear number of the koji-fungus *Aspergillus oryzae* contributes to its high enzyme productivity

**DOI:** 10.1101/2025.04.06.647446

**Authors:** Ayaka Itani, Haruto Motomura, Ken Oda, Hideyuki Yamashita, Kanae Sakai, Ken-ichi Kusumoto, Shinsuke Shigeto, Takehiko Ichikawa, Hosain Mohammad Mubarak, Takeshi Fukuma, Takuya Katayama, Jun-ichi Maruyama, Shunsuke Masuo, Naoki Takaya, Norio Takeshita

## Abstract

While the ratio of nuclei to cell volume is well regulated, it remains largely unexplored in multinucleate organisms. The koji-fungus *Aspergillus oryzae*, traditionally used in Japanese brewing and fermentation for over a thousand years, is now widely utilized in modern biotechnology as a host for enzyme production. We discovered that, over time in culture, hyphae become thicker, resulting in a tenfold increase in cell volume, and the number of nuclei in hyphal cells also increases tenfold, exceeding 200. The increase in cell volume and nuclear number is unique among the investigated *Aspergillus* species and correlates with its high enzyme production capabilities. Since nuclear number and cell volume are correlated, both must increase simultaneously for either to expand. Our analyses identified genetic factors and nutritional environmental signals involved in each of these increases. Increases in nuclear number and cell volume were also observed in other fungi bred for industrial use. This study not only deepens our understanding of the evolutionary processes that promote high enzyme productivity through fungal breeding, but also provides insights into the molecular mechanisms regulating cell volume and nuclear number in multinucleate organisms.
