## Supplementary material for "The increase in cell volume and nuclear number of the koji-fungus *Aspergillus oryzae* contributes to its high enzyme productivity": Table S3

### Sheet: RIB915 vs Thick
Only AoRIB915 +YE	Only Thick hypha		RIB915 vs Thick
AO090026000014	AO090701000014		AO090001000552
AO090001000006	AO090701000344		AO090003000190
AO090001000049	AO090701000381		AO090003000583
AO090001000050	AO090012000801		AO090005001480
AO090001000053	AO090005000622		AO090005001611
AO090001000055	AO090003000397		AO090009000257
AO090001000118	AO090038000249		AO090011000706
AO090001000127	AO090011000498		AO090011000717
AO090001000204	AO090012000600		AO090012000418
AO090001000213	AO090005000590		AO090012000452
AO090001000215	AO090020000564		AO090012000911
AO090001000249	AO090026000605		AO090038000531
AO090001000285	AO090001000734		AO090103000384
AO090001000286	AO090120000412		AO090120000132
AO090001000287	AO090026000547		AO090138000095
AO090001000289	AO090005001198		AO090701000108
AO090001000399	AO090005000411		AO090701000382
AO090001000400	AO090120000439		AO090012000084
AO090001000456	AO090020000304		AO090701000589
AO090001000458	AO090026000330		AO090026000636
AO090001000552	AO090003000583		AO090026000532
AO090003000182	AO090038000529
AO090003000190	AO090011000642
AO090003000215	AO090009000643
AO090003000221	AO090020000053
AO090003000250	AO090005001154
AO090003000251	AO090012000212
AO090003000265	AO090003001329
AO090003000282	AO090023000752
AO090003000434	AO090003000106
AO090003000515	AO090005001486
AO090003000530	AO090701000382
AO090003000581	AO090005001557
AO090003000583	AO090003000046
AO090003000672	AO090005000837
AO090003000709	AO090009000287
AO090003000809	AO090012000915
AO090003000833	AO090005000623
AO090003000868	AO090023000758
AO090003000968	AO090020000107
AO090003001094	AO090003001141
AO090003001107	AO090009000610
AO090003001206	AO090012000181
AO090003001207	AO090005001609
AO090003001279	AO090005000258
AO090003001306	AO090009000474
AO090003001326	AO090701000730
AO090003001327	AO090102000645
AO090003001348	AO090206000002
AO090003001402	AO090011000937
AO090003001414	AO090005001585
AO090003001416	AO090020000326
AO090003001517	AO090012000317
AO090003001520	AO090026000532
AO090003001523	AO090102000606
AO090003001541	AO090026000516
AO090003001550	AO090026000636
AO090005000051	AO090026000503
AO090005000052	AO090120000168
AO090005000072	AO090103000384
AO090005000188	AO090124000046
AO090005000203	AO090206000065
AO090005000213	AO090023000817
AO090005000215	AO090005000416
AO090005000240	AO090009000320
AO090005000281	AO090038000233
AO090005000348	AO090009000333
AO090005000356	AO090005001490
AO090005000359	AO090038000296
AO090005000386	AO090103000017
AO090005000456	AO090009000307
AO090005000509	AO090020000146
AO090005000521	AO090701000389
AO090005000528	AO090001000524
AO090005000544	AO090009000691
AO090005000548	AO090003000691
AO090005000559	AO090120000479
AO090005000566	AO090009000598
AO090005000628	AO090005001021
AO090005000686	AO090010000312
AO090005000717	AO090020000576
AO090005000873	AO090023000128
AO090005000970	AO090005001297
AO090005001010	AO090026000840
AO090005001027	AO090020000522
AO090005001142	AO090012000690
AO090005001215	AO090023000494
AO090005001226	AO090020000028
AO090005001249	AO090009000568
AO090005001328	AO090023000629
AO090005001370	AO090026000772
AO090005001393	AO090003000066
AO090005001422	AO090009000291
AO090005001423	AO090026000655
AO090005001426	AO090701000786
AO090005001480	AO090005001248
AO090005001481	AO090038000564
AO090005001483	AO090023000831
AO090005001555	AO090001000550
AO090005001578	AO090701000589
AO090005001603	AO090011000717
AO090005001605	AO090012000418
AO090005001611	AO090003000005
AO090009000119	AO090023000127
AO090009000132	AO090003001090
AO090009000136	AO090005001593
AO090009000139	AO090003000890
AO090009000237	AO090206000016
AO090009000257	AO090005001471
AO090009000265	AO090005001114
AO090009000322	AO090026000262
AO090009000323	AO090102000239
AO090009000343	AO090011000318
AO090009000344	AO090003000389
AO090009000561	AO090023000806
AO090009000565	AO090009000709
AO090009000567	AO090012000430
AO090009000581	AO090011000807
AO090009000681	AO090120000201
AO090010000010	AO090005001389
AO090010000013	AO090005001002
AO090010000025	AO090120000208
AO090010000032	AO090001000417
AO090010000073	AO090102000273
AO090010000167	AO090005001282
AO090010000202	AO090012000968
AO090010000240	AO090102000276
AO090010000333	AO090009000337
AO090010000344	AO090001000100
AO090010000346	AO090011000706
AO090010000352	AO090102000651
AO090010000354	AO090020000619
AO090010000368	AO090023000771
AO090010000387	AO090005001133
AO090010000397	AO090005001295
AO090010000408	AO090120000042
AO090010000441	AO090026000314
AO090010000471	AO090701000700
AO090010000472	AO090005001611
AO090010000516	AO090001000693
AO090010000552	AO090003001155
AO090010000598	AO090001000562
AO090010000612	AO090023000745
AO090010000623	AO090009000478
AO090010000645	AO090003001205
AO090010000675	AO090009000355
AO090010000717	AO090020000592
AO090010000721	AO090005000788
AO090010000748	AO090138000205
AO090010000750	AO090038000234
AO090010000780	AO090003001003
AO090011000010	AO090012000647
AO090011000011	AO090003001027
AO090011000019	AO090023000939
AO090011000035	AO090023000982
AO090011000039	AO090026000203
AO090011000111	AO090011000952
AO090011000113	AO090001000752
AO090011000153	AO090120000408
AO090011000165	AO090103000053
AO090011000174	AO090120000212
AO090011000199	AO090020000299
AO090011000205	AO090026000462
AO090011000272	AO090012000557
AO090011000306	AO090701000108
AO090011000335	AO090011000922
AO090011000344	AO090001000477
AO090011000355	AO090701000756
AO090011000365	AO090103000410
AO090011000419	AO090005001224
AO090011000424	AO090010000456
AO090011000429	AO090103000045
AO090011000566	AO090005001448
AO090011000638	AO090102000494
AO090011000671	AO090023000511
AO090011000675	AO090120000306
AO090011000706	AO090003000414
AO090011000717	AO090120000437
AO090011000733	AO090002000050
AO090011000739	AO090005000719
AO090011000763	AO090020000450
AO090011000826	AO090003000404
AO090012000011	AO090003000012
AO090012000022	AO090023000916
AO090012000036	AO090005000445
AO090012000062	AO090023000725
AO090012000100	AO090003000591
AO090012000165	AO090002000010
AO090012000167	AO090038000569
AO090012000272	AO090023000215
AO090012000418	AO090120000170
AO090012000431	AO090003000901
AO090012000452	AO090012000201
AO090012000493	AO090003000183
AO090012000494	AO090026000537
AO090012000542	AO090206000027
AO090012000617	AO090001000706
AO090012000636	AO090005000668
AO090012000651	AO090102000510
AO090012000655	AO090102000638
AO090012000698	AO090005001637
AO090012000708	AO090701000577
AO090012000738	AO090005001641
AO090012000746	AO090003001025
AO090012000770	AO090001000717
AO090012000803	AO090113000120
AO090012000882	AO090020000330
AO090012000900	AO090023000865
AO090012000910	AO090009000379
AO090012000911	AO090005001466
AO090012000918	AO090010000776
AO090012000946	AO090038000471
AO090020000125	AO090001000681
AO090020000160	AO090124000094
AO090020000204	AO090003001177
AO090020000242	AO090009000697
AO090020000269	AO090003000222
AO090020000270	AO090102000556
AO090020000400	AO090012000731
AO090020000419	AO090005001554
AO090020000422	AO090120000132
AO090020000433	AO090005001667
AO090020000508	AO090011000768
AO090020000539	AO090701000815
AO090020000613	AO090102000290
AO090020000614	AO090102000550
AO090020000644	AO090038000354
AO090020000666	AO090009000073
AO090020000712	AO090011000776
AO090023000027	AO090020000312
AO090023000062	AO090701000030
AO090023000063	AO090011000532
AO090023000137	AO090103000034
AO090023000158	AO090012000951
AO090023000179	AO090701000244
AO090023000269	AO090120000088
AO090023000279	AO090701000319
AO090023000323	AO090038000589
AO090023000325	AO090003000375
AO090023000373	AO090003000925
AO090023000384	AO090026000282
AO090023000391	AO090012000593
AO090023000412	AO090011000855
AO090023000422	AO090026000475
AO090023000444	AO090001000418
AO090023000495	AO090005000978
AO090023000547	AO090003001349
AO090023000578	AO090009000257
AO090023000579	AO090012000673
AO090023000610	AO090011000660
AO090023000622	AO090026000369
AO090023000636	AO090026000346
AO090023000721	AO090003000596
AO090023000764	AO090003000467
AO090023000793	AO090023000961
AO090023000918	AO090701000051
AO090023000960	AO090003001568
AO090026000178	AO090023000647
AO090026000182	AO090120000091
AO090026000191	AO090103000340
AO090026000212	AO090026000136
AO090026000287	AO090003000158
AO090026000362	AO090001000489
AO090026000379	AO090009000591
AO090026000384	AO090005001272
AO090026000386	AO090003001242
AO090026000388	AO090003000239
AO090026000415	AO090005001098
AO090026000501	AO090026000342
AO090026000511	AO090005000580
AO090026000591	AO090023000827
AO090026000617	AO090038000305
AO090026000692	AO090102000145
AO090026000711	AO090003001273
AO090038000047	AO090026000390
AO090038000060	AO090005001201
AO090038000062	AO090701000122
AO090038000065	AO090005001355
AO090038000070	AO090001000726
AO090038000078	AO090005000574
AO090038000117	AO090701000754
AO090038000131	AO090012000984
AO090038000153	AO090011000964
AO090038000156	AO090012000299
AO090038000196	AO090003000311
AO090038000219	AO090005000588
AO090038000220	AO090020000030
AO090038000263	AO090005000577
AO090038000290	AO090020000599
AO090038000297	AO090011000493
AO090038000466	AO090012000805
AO090038000490	AO090102000591
AO090038000493	AO090124000085
AO090038000511	AO090009000673
AO090038000518	AO090003000883
AO090038000531	AO090120000486
AO090038000543	AO090009000223
AO090038000572	AO090001000037
AO090102000008	AO090003000547
AO090102000012	AO090003000190
AO090102000027	AO090012000721
AO090102000060	AO090020000561
AO090102000081	AO090102000272
AO090102000135	AO090009000516
AO090102000175	AO090026000545
AO090102000207	AO090020000302
AO090102000227	AO090102000617
AO090102000261	AO090009000345
AO090102000268	AO090005000603
AO090102000280	AO090009000168
AO090102000284	AO090012000922
AO090102000306	AO090026000476
AO090102000307	AO090003001087
AO090102000376	AO090003001186
AO090102000388	AO090003000174
AO090102000409	AO090023000336
AO090102000423	AO090005000166
AO090102000428	AO090673000008
AO090102000429	AO090026000003
AO090102000442	AO090020000408
AO090102000454	AO090012000864
AO090103000022	AO090026000590
AO090103000037	AO090020000074
AO090103000051	AO090701000149
AO090103000082	AO090011000461
AO090103000093	AO090011000838
AO090103000157	AO090701000021
AO090103000200	AO090026000812
AO090103000247	AO090020000468
AO090103000256	AO090023000332
AO090103000260	AO090701000171
AO090103000264	AO090002000130
AO090103000274	AO090138000095
AO090103000288	AO090005001597
AO090103000289	AO090012001003
AO090103000339	AO090012000927
AO090103000384	AO090005001514
AO090103000432	AO090102000541
AO090103000450	AO090701000015
AO090113000015	AO090005001095
AO090113000062	AO090009000552
AO090113000066	AO090020000602
AO090113000148	AO090023000532
AO090113000162	AO090026000613
AO090113000163	AO090026000435
AO090113000185	AO090023000762
AO090120000072	AO090012000982
AO090120000132	AO090005000645
AO090120000191	AO090005001639
AO090120000263	AO090001000582
AO090120000365	AO090701000380
AO090120000375	AO090020000423
AO090120000378	AO090023000208
AO090120000387	AO090120000252
AO090124000014	AO090009000176
AO090124000026	AO090005001480
AO090138000007	AO090020000218
AO090138000056	AO090003001351
AO090138000057	AO090023000869
AO090138000069	AO090102000573
AO090138000094	AO090012000370
AO090138000095	AO090026000667
AO090138000114	AO090011000897
AO090138000149	AO090012000468
AO090138000154	AO090102000515
AO090138000156	AO090038000248
AO090138000166	AO090102000293
AO090138000171	AO090103000032
AO090138000193	AO090011000840
AO090166000005	AO090009000185
AO090166000019	AO090003001406
AO090166000034	AO090009000460
AO090166000074	AO090102000343
AO090663000005	AO090020000117
AO090672000008	AO090005000102
AO090701000040	AO090026000787
AO090701000078	AO090011000231
AO090701000101	AO090701000056
AO090701000108	AO090038000583
AO090701000153	AO090023000853
AO090701000190	AO090020000344
AO090701000199	AO090005001663
AO090701000288	AO090005001615
AO090701000289	AO090012000452
AO090701000382	AO090003000247
AO090701000409	AO090020000540
AO090701000442	AO090009000635
AO090701000448	AO090012000911
AO090701000463	AO090120000290
AO090701000509	AO090701000044
AO090701000523	AO090026000571
AO090701000525	AO090012000176
AO090701000546	AO090038000090
AO090701000581	AO090026000564
AO090701000594	AO090012000949
AO090701000632	AO090005000835
AO090701000742	AO090002000120
AO090701000761	AO090020000070
AO090701000825	AO090005000131
AO090701000831	AO090026000426
AO090701000848	AO090023000717
AO090701000854	AO090012000553
AO090701000872	AO090102000136
AO090701000878	AO090005000441
AO090701000886	AO090011000791
AO090701000922	AO090001000721
AO090701000929	AO090701000068
AO090701000949	AO090701000120
AO090701000951	AO090001000552
AO090701001002	AO090020000020
AO090701001016	AO090124000090
AO090701001074	AO090001000219
AO090701001108	AO090005000621
AO090701001138	AO090102000609
AO090701001174	AO090005000259
AO090701001219	AO090124000050
AO090701001227	AO090701000421
AO090701001244	AO090120000399
AO090120000068	AO090005000860
AO090012000084	AO090003000446
AO090701000589	AO090023000802
AO090011000449	AO090311000001
AO090026000323	AO090701000102
AO090026000321	AO090005000457
AO090113000063	AO090005000629
AO090001000445	AO090011000491
AO090113000194	AO090038000301
AO090020000684	AO090012000538
AO090124000055	AO090005000665
AO090005000219	AO090003000675
AO090012000066	AO090003000445
AO090001000288	AO090026000688
AO090023000129	AO090001000308
AO090023000504	AO090026000421
AO090026000636	AO090005000807
AO090001000207	AO090038000531
AO090026000532	AO090003000716
AO090011000202	AO090038000350
AO090023000723	AO090011000619
AO090120000360	AO090005000647
AO090102000584	AO090701000175
AO090103000153	AO090003001391
AO090010000161	AO090026000011
AO090012000945	AO090701000281
AO090011000215	AO090023000590
AO090001000019	AO090011000940
AO090001000011	AO090005000116
AO090001000012	AO090038000616
AO090001000018	AO090012000084
	AO090113000014
	AO090003000683
	AO090020000203
	AO090020000067
	AO090003000960
	AO090011000544
	AO090003000887
	AO090009000597
	AO090012000394
	AO090003000789
	AO090102000378
	AO090003001124
	AO090701000158
	AO090206000133
	AO090003000664
	AO090026000701
	AO090023000857
	AO090003000208
	AO090103000485
	AO090003000915
	AO090103000044
	AO090038000528
	AO090026000133
	AO090026000431
	AO090038000429
	AO090020000332
	AO090009000292
	AO090009000669
	AO090102000248
	AO090038000609
	AO090120000179
	AO090012001024
	AO090003000996
	AO090138000215
	AO090026000622
	AO090701000575
	AO090003001226
	AO090701000763
	AO090701000032
	AO090003000195
	AO090011000264
	AO090120000165
	AO090120000270
	AO090026000347
	AO090124000082
	AO090003000421
	AO090005000093
	AO090701000029
	AO090038000382
	AO090003001452
	AO090005001250
	AO090012001002
	AO090103000347
	AO090012000155
	AO090102000233
	AO090023000434
	AO090011000890
	AO090206000079
	AO090012000193
	AO090023000222
	AO090023000907
	AO090012000581
	AO090038000568
	AO090103000444
	AO090003000562
	AO090023000946
	AO090003000217
	AO090003000808
	AO090113000114
	AO090026000471
	AO090023000760
	AO090038000597
	AO090701000277
	AO090005001594
	AO090701000132
	AO090003000284
	AO090005000090
	AO090023000681
	AO090005001035
	AO090023000691
	AO090011000902
	AO090701000006
	AO090010000057
	AO090001000766
	AO090026000510
	AO090012000660
	AO090023000980
	AO090020000558
	AO090001000546
	AO090010000465
	AO090011000382
	AO090026000578
	AO090012000836
	AO090102000557
	AO090120000086
	AO090023000073
	AO090026000361
	AO090206000082
	AO090102000611
	AO090023000528
	AO090120000354
	AO090012000947
	AO090005000631
	AO090103000040
	AO090701000684
	AO090005001565
	AO090003000257
	AO090038000561
	AO090005000871

### Sheet: GO process
Fungi DB					ShinyGO 0.81
RIB915 vs Thick	Gene Name or Symbol	Computed GO Processes	Product Description		N	High level GO category	Genes
AO090001000552	N/A	N/A	Ortholog(s) have nucleolus localization		11	GO:0009987 cellular process	AO090003000583 AO090005001611 AO090011000706 AO090012000084 AO090012000418 AO090012000452 AO090026000532 AO090026000636 AO090120000132 AO090701000108 AO090701000589
AO090003000190	N/A	N/A	Ortholog of A. nidulans FGSC A4 : AN1910, A. fumigatus Af293 : Afu6g07610, Aspergillus wentii : Aspwe1_0715572, Aspergillus sydowii : Aspsy1_0039036 and Aspergillus terreus NIH2624 : ATET_05909		8	GO:0008152 metabolic process	AO090003000583 AO090005001611 AO090012000084 AO090012000452 AO090026000636 AO090120000132 AO090701000108 AO090701000589
AO090003000583	N/A	conidium formation;establishment or maintenance of actin cytoskeleton polarity;fungal-type cell wall organization;hyphal growth;regulation of MAP kinase activity;regulation of fungal-type cell wall (1->3)-alpha-glucan biosynthetic process	Ortholog(s) have GTPase activity		8	GO:0071704 organic substance metabolic process	AO090003000583 AO090005001611 AO090012000084 AO090012000452 AO090026000636 AO090120000132 AO090701000108 AO090701000589
AO090005001480	N/A	N/A	Ortholog(s) have phosphatidylinositol binding activity and cytosol, mitochondrion, nucleus localization		6	GO:0071840 cellular component organization or biogenesis	AO090003000583 AO090005001611 AO090012000084 AO090012000418 AO090026000636 AO090701000589
AO090005001611	N/A	cellular response to drug;rRNA processing;ribosomal large subunit biogenesis;ribosome biogenesis	Ortholog(s) have large ribosomal subunit rRNA binding activity, role in cellular response to drug, rRNA processing, ribosomal large subunit biogenesis and PeBoW complex, preribosome, large subunit precursor localization		6	GO:0006807 nitrogen compound metabolic process	AO090005001611 AO090012000084 AO090026000636 AO090120000132 AO090701000108 AO090701000589
AO090009000257	N/A	cellular response to drug;negative regulation of sphingolipid biosynthetic process;response to unfolded protein	Ortholog(s) have role in cellular response to drug, cellular sphingolipid homeostasis, negative regulation of sphingolipid biosynthetic process, response to unfolded protein and SPOTS complex localization		6	GO:0044237 cellular metabolic process	AO090003000583 AO090005001611 AO090012000452 AO090026000636 AO090120000132 AO090701000108
AO090011000706	N/A	cell volume homeostasis;cellular calcium ion homeostasis;regulation of resting membrane potential;transmembrane transport	Ortholog(s) have role in cell volume homeostasis, cellular calcium ion homeostasis, regulation of resting membrane potential and cortical endoplasmic reticulum localization		6	GO:0044238 primary metabolic process	AO090003000583 AO090005001611 AO090012000452 AO090026000636 AO090120000132 AO090701000108
AO090011000717	N/A	N/A	Ortholog of A. nidulans FGSC A4 : AN6059, A. fumigatus Af293 : Afu2g09470, A. niger CBS 513.88 : An16g06820, Aspergillus wentii : Aspwe1_0054380 and Aspergillus sydowii : Aspsy1_0045140		5	GO:0009058 biosynthetic process	AO090003000583 AO090012000084 AO090012000452 AO090120000132 AO090701000589
AO090012000418	N/A	calcium ion transmembrane transport;cell volume homeostasis;cellular calcium ion homeostasis;transmembrane transport	Ortholog(s) have stretch-activated, cation-selective, calcium channel activity, role in calcium ion transmembrane transport, cell volume homeostasis, cellular calcium ion homeostasis and perinuclear endoplasmic reticulum localization		4	GO:0016043 cellular component organization	AO090003000583 AO090012000084 AO090012000418 AO090701000589
AO090012000452	N/A	cardiolipin biosynthetic process	Ortholog(s) have hyphal cell wall localization		3	GO:0032502 developmental process	AO090003000583 AO090012000084 AO090701000589
AO090012000911	N/A	N/A	Has domain(s) with predicted plasma membrane localization		3	GO:0065007 biological regulation	AO090003000583 AO090012000418 AO090026000532
AO090038000531	N/A	calcium ion import across plasma membrane	Ortholog(s) have role in calcium ion transmembrane import into cytosol and Golgi apparatus, cytosol, extracellular region localization		3	GO:0044085 cellular component biogenesis	AO090003000583 AO090005001611 AO090026000636
AO090103000384	N/A	N/A	Ortholog(s) have fungal-type cell wall localization		3	GO:0048856 anatomical structure development	AO090003000583 AO090012000084 AO090701000589
AO090120000132	N/A	UDP-N-acetylglucosamine biosynthetic process;obsolete pathogenesis	Ortholog(s) have glucosamine 6-phosphate N-acetyltransferase activity, role in UDP-N-acetylglucosamine biosynthetic process, pathogenesis and cytosol, nucleus localization		3	GO:0071554 cell wall organization or biogenesis	AO090003000583 AO090012000084 AO090701000589
AO090138000095	N/A	N/A	Ortholog of A. nidulans FGSC A4 : AN5367, A. fumigatus Af293 : Afu2g17475, Neosartorya fischeri NRRL 181 : NFIA_092880, Aspergillus wentii : Aspwe1_0032360 and Aspergillus clavatus NRRL 1 : ACLA_076380		2	GO:0000003 reproduction	AO090012000084 AO090701000589
AO090701000108	N/A	mitochondrial tRNA wobble uridine modification;tRNA processing;tRNA wobble uridine modification	Ortholog(s) have role in mitochondrial tRNA wobble uridine modification and mitochondrion localization		2	GO:0023052 signaling	AO090003000583 AO090026000532
AO090701000382	N/A	N/A	Ortholog of A. nidulans FGSC A4 : AN3310, AN1449, AN7654, A. fumigatus Af293 : Afu2g01140, Afu3g00880, Afu8g04370 and A. niger CBS 513.88 : An15g07790, An10g00430		2	GO:0048519 negative regulation of biological process	AO090003000583 AO090026000532
AO090012000084	chsA	cell wall organization;chitin biosynthetic process	Chitin synthase		2	GO:0050789 regulation of biological process	AO090003000583 AO090026000532
AO090701000589	chsB	cell wall organization;chitin biosynthetic process;conidium formation	Chitin synthase		2	GO:0050896 response to stimulus	AO090003000583 AO090026000532
AO090026000636	efg1	rRNA processing	Ortholog of A. nidulans FGSC A4 : AN4534, A. fumigatus Af293 : Afu2g02870, A. niger CBS 513.88 : An07g07250, Aspergillus wentii : Aspwe1_0103173 and Aspergillus sydowii : Aspsy1_0059259		2	GO:0051179 localization	AO090011000706 AO090012000418
AO090026000532	flbA	adaptation of signaling pathway by response to pheromone involved in conjugation with cellular fusion;asexual sporulation;asexual sporulation resulting in formation of a cellular spore;conidium formation;intracellular signal transduction;negative regulation of pheromone-dependent signal transduction	Putative regulator of G-protein signaling protein		2	GO:0019954 asexual reproduction	AO090012000084 AO090701000589
					2	GO:0023051 regulation of signaling	AO090003000583 AO090026000532
					2	GO:0023057 negative regulation of signaling	AO090003000583 AO090026000532
					2	GO:0048583 regulation of response to stimulus	AO090003000583 AO090026000532
					2	GO:0050794 regulation of cellular process	AO090003000583 AO090026000532
					2	GO:0051234 establishment of localization	AO090011000706 AO090012000418
					2	GO:0051716 cellular response to stimulus	AO090003000583 AO090026000532
					2	GO:0065008 regulation of biological quality	AO090003000583 AO090012000418
					1	GO:0040007 growth	AO090701000589
					1	GO:0009653 anatomical structure morphogenesis	AO090003000583
					1	GO:0019222 regulation of metabolic process	AO090003000583
					1	GO:0030447 filamentous growth	AO090701000589
					1	GO:0042221 response to chemical	AO090003000583
					1	GO:0050793 regulation of developmental process	AO090003000583
