## Supplementary material for "The increase in cell volume and nuclear number of the koji-fungus *Aspergillus oryzae* contributes to its high enzyme productivity": Table S4

### Sheet: Sheet1
Clade F_TK-32 vs TK-38
	Gene	Base Substitution	Gene Name or Symbol	Product Description	GO Processes (Fungi DB)
chr1	AO090009000230	A→T	N/A	Ortholog(s) have ATP binding, ATPase activity	ATP-dependent chromatin remodeling;chromatin silencing at telomere;heterochromatin assembly by small RNA;negative regulation of transcription by RNA polymerase II;nucleosome mobilization;nucleosome positioning;pericentric heterochromatin assembly;rDNA heterochromatin assembly;silent mating-type cass
	AO090009000287_288	A→G
	AO090009000339_340	T→A
	AO090009000480	G→A	N/A	Ortholog(s) have ergosterol O-acyltransferase activity, role in ergosterol metabolic process and endoplasmic reticulum localization	ergosterol metabolic process
	AO090009000653	C→T	sconC	Ortholog(s) have DNA replication origin binding, glutathione binding, ubiquitin protein ligase activity	G1/S transition of mitotic cell cycle;G2/M transition of mitotic cell cycle;SCF-dependent proteasomal ubiquitin-dependent protein catabolic process;cellular protein-containing complex assembly;exit from mitosis;kinetochore assembly;mitotic nuclear membrane biogenesis;negative regulation of cytoplasm
	AO090009000658	T→C	N/A	Ortholog of A. nidulans FGSC A4 : AN8823/scrC, A. fumigatus Af293 : Afu5g06020, A. niger CBS 513.88 : An17g01805, Aspergillus wentii : Aspwe1_0023448 and Aspergillus sydowii : Aspsy1_0093280	N/A
	AO090005001606	A→T	N/A	Has domain(s) with predicted serine-type endopeptidase activity and integral component of membrane localization	N/A
	AO090005001319_317	A→G
	AO090005001066	G→T	N/A	Has domain(s) with predicted ATP binding, ATPase activity, nucleoside-triphosphatase activity, nucleotide binding activity	N/A
	AO090005000652	A→C	N/A	Ortholog(s) have role in response to salt stress	response to salt stress
	AO090005000642	A→T	N/A	Ortholog(s) have bis(5'-nucleosyl)-tetraphosphatase activity, role in nucleoside catabolic process and cytoplasm, nucleus localization	nucleoside catabolic process;nucleotide metabolic process
	AO090005000451_453	A→T
	AO090005000400	C→T	N/A	Has domain(s) with predicted DNA binding, zinc ion binding activity, role in transcription, DNA-templated and nucleus localization	transcription, DNA-templated
	AO090005000364_365	C→T
	AO090005000342_341	G→A
	AO090005000331	A→G	N/A	Ortholog of A. niger CBS 513.88 : An01g02990, Aspergillus niger ATCC 1015 : 36280-mRNA, Aspergillus carbonarius ITEM 5010 : Acar5010_206018 and Aspergillus brasiliensis : Aspbr1_0073342, Aspbr1_0179032	N/A
	AO090005000299	C→A	N/A	protein of unknown function	N/A
	AO090005000228	G→A	N/A	Has domain(s) with predicted role in transmembrane transport and integral component of membrane localization	transmembrane transport
	AO090005000179_176	A→T,T→G
	AO090005000149	A→T	N/A	Has domain(s) with predicted UDP-N-acetylmuramate dehydrogenase activity, flavin adenine dinucleotide binding activity and role in oxidation-reduction process	obsolete oxidation-reduction process
	AO090005000086	T→C	N/A	Ortholog(s) have 3-deoxy-7-phosphoheptulonate synthase activity and role in aromatic amino acid family biosynthetic process	aromatic amino acid family biosynthetic process;biosynthetic process
	AO090005000072_071	T→A
	AO090005000070	T→C	CYP620H3	Cytochrome P450 monooxygenase	obsolete oxidation-reduction process
	AO090005000070 Downstream	T→C、T→A
chr2	AO090001000009	C→T	wykN	Non-ribosomal peptide synthase (NRPS) involved in the synthesis of a dipeptidyl peptidase IV 2 inhibitor	biosynthetic process;brevianamide F biosynthetic process;cellular response to drug;emericellamide biosynthetic process;fumigaclavine C biosynthetic process;fumiquinazoline C biosynthetic process;fumitremorgin B biosynthetic process;fungal-type cell wall organization;obsolete pathogenesis;spore germi
	AO090001000019_020	G→T
	AO090001000146_147	T→C
	AO090001000149_150	T→C
	AO090001000363 Upstream	T→A,A→C
	AO090001000364	G→A	N/A	Ortholog(s) have structural constituent of ribosome activity and mitochondrial large ribosomal subunit, nucleolus localization	translation
	AO090001000414	C→T	N/A	Ortholog of A. nidulans FGSC A4 : AN4223, A. fumigatus Af293 : Afu1g06330, A. niger CBS 513.88 : An18g05040, Aspergillus wentii : Aspwe1_0038234 and Aspergillus sydowii : Aspsy1_0091021	N/A
	AO090001000555	A→C	N/A	Has domain(s) with predicted oxidoreductase activity, acting on the aldehyde or oxo group of donors, disulfide as acceptor activity and role in metabolic process	branched-chain amino acid catabolic process
	AO090003000002	A→C	set1	Ortholog(s) have histone methyltransferase activity (H3-K4 specific) activity	cellular developmental process;filamentous growth;histone H3-K4 methylation;histone lysine methylation;induction by symbiont of host defense response;obsolete pathogenesis;phenotypic switching
	AO090003000304	T→G	N/A	Ortholog(s) have role in Golgi to endosome transport, cell morphogenesis, cleistothecium development, conidium formation and endoplasmic reticulum organization, more	Golgi to endosome transport;cell morphogenesis;cleistothecium development;conidium formation;positive regulation of cleistothecium development;positive regulation of conidium formation
	AO090003000999	T→A	N/A	Ortholog(s) have ubiquitin conjugating enzyme activity, ubiquitin-protein transferase activity and role in free ubiquitin chain polymerization, postreplication repair, protein K63-linked ubiquitination	free ubiquitin chain polymerization;postreplication repair;protein K63-linked ubiquitination;protein polyubiquitination
	AO090003001049	C→T	N/A	Ortholog of A. nidulans FGSC A4 : AN5568, A. fumigatus Af293 : Afu4g11700, A. niger CBS 513.88 : An04g04540, Aspergillus wentii : Aspwe1_0033982 and Aspergillus sydowii : Aspsy1_0879955	N/A
	AO090003001135	T→A	N/A	protein of unknown function	N/A
	AO090003001259	A→G	N/A	Ortholog(s) have role in ascospore formation, cleistothecium development, conidiophore development, conidium formation, hyphal growth and regulation of circadian rhythm, more	ascospore formation;cleistothecium development;conidiophore development;conidium formation;hyphal growth;regulation of circadian rhythm;regulation of transcription, DNA-templated;sporocarp development involved in sexual reproduction;syncytium formation by plasma membrane fusion;transcription, DNA-te
	AO090003001518	T→C	N/A	protein of unknown function	N/A
chr3	AO090023000562_563	G→A
	AO090023000830_831	G→A
	AO090026000133	C→T	sconB	Ortholog(s) have protein binding, bridging, ubiquitin binding activity	DNA replication initiation;G1/S transition of mitotic cell cycle;SCF-dependent proteasomal ubiquitin-dependent protein catabolic process;protein polyubiquitination;protein ubiquitination;regulation of DNA-dependent DNA replication initiation;regulation of sulfur metabolic process;regulation of trans
	AO090026000038	T→C	N/A	Has domain(s) with predicted ATP binding, nucleoside-triphosphatase activity, nucleotide binding activity	N/A
	AO090026000526	G→A	N/A	Ortholog(s) have UDP-N-acetylglucosamine-dolichyl-phosphate N-acetylglucosaminephosphotransferase activity and role in N-glycan processing, aerobic respiration, cellular response to drug, dolichyl diphosphate biosynthetic process	N-glycan processing;aerobic respiration;cellular response to drug;dolichol-linked oligosaccharide biosynthetic process;dolichyl diphosphate biosynthetic process;protein N-linked glycosylation
chr4	AO090012000182_183	C→T
	AO090012t00008	T→A	tM(CAU)1	unspecified product	N/A
	AO090012000710	T→C	N/A	Has domain(s) with predicted role in transmembrane transport and integral component of membrane localization	transmembrane transport
	AO090012000561	T→C	CYP5089A2	Cytochrome P450 monooxygenase	obsolete oxidation-reduction process
	AO090012000386_383	C→T
	AO090012000345	A→G	N/A	Has domain(s) with predicted oxidoreductase activity and role in metabolic process	N/A
	AO090012000317	C→T	N/A	Ortholog(s) have intracellular localization	N/A
	AO090012000013	T→A	N/A	protein of unknown function	N/A
	AO090166000094	T→A	N/A	protein of unknown function	N/A
	AO090166000105_107	C→A
chr5	AO090701000473	A→T	N/A	Ortholog(s) have lysophospholipase activity, role in phosphatidylinositol metabolic process, phosphatidylserine catabolic process and anchored component of plasma membrane, extracellular region localization	phosphatidylinositol metabolic process;phosphatidylserine catabolic process;phospholipid catabolic process
	AO090701000190_189	A→T
	AO090701000010	C→T、T→A	N/A	Ortholog(s) have mannose-ethanolamine phosphotransferase activity	GPI anchor biosynthetic process;GPI anchor metabolic process;cellular response to starvation;filamentous growth;filamentous growth of a population of unicellular organisms in response to biotic stimulus;filamentous growth of a population of unicellular organisms in response to starvation;obsolete pa
	AO090120000008_009	T→C
	AO090120000118_119	T→G
	AO090120000138	C→A	N/A	Ortholog(s) have 3' overhang single-stranded DNA endodeoxyribonuclease activity	DNA repair;double-strand break repair via homologous recombination;double-strand break repair via single-strand annealing;gene conversion at mating-type locus;mating type switching;nucleotide-excision repair;nucleotide-excision repair involved in interstrand cross-link repair;pyrimidine dimer repair
	AO090120000420	T→G	N/A	Ortholog(s) have AMP binding, AMP-activated protein kinase activity, ATP binding, protein serine/threonine kinase activator activity	cellular response to starvation;filamentous growth;filamentous growth of a population of unicellular organisms in response to biotic stimulus;filamentous growth of a population of unicellular organisms in response to starvation;obsolete replicative cell aging;peroxisome organization;positive regulat
	AO090120000432	C→T	N/A	Ortholog of A. nidulans FGSC A4 : AN6859, A. fumigatus Af293 : Afu5g13070, A. niger CBS 513.88 : An14g06090, Aspergillus wentii : Aspwe1_0107789 and Aspergillus sydowii : Aspsy1_0085559	N/A
	AO090701000509_508	G→A
	AO090120000471_473	C→T
chr6	AO090020000584	A→T	N/A	Ortholog of A. nidulans FGSC A4 : AN8804, A. fumigatus Af293 : Afu5g09570, A. niger CBS 513.88 : An07g03360, Aspergillus wentii : Aspwe1_0035346 and Aspergillus sydowii : Aspsy1_0049430	N/A
	AO090020000436	T→A	N/A	Ortholog(s) have glucan endo-1,3-beta-D-glucosidase activity and role in glucan catabolic process	glucan catabolic process
	AO090020000429	C→T	N/A	Ortholog(s) have Prp19 complex, cytosol, spliceosomal complex localization	generation of catalytic spliceosome for second transesterification step
	AO090020000391	C→T	N/A	Ortholog of A. fumigatus Af293 : Afu3g01620, Aspergillus flavus NRRL 3357 : AFL2T_10925, Neosartorya fischeri NRRL 181 : NFIA_002610 and Aspergillus fumigatus A1163 : AFUB_046770	N/A
	AO090020000384	A→C	N/A	Ortholog(s) have role in cellular response to biotic stimulus, cellular response to starvation and filamentous growth of a population of unicellular organisms in response to biotic stimulus, more	cellular response to starvation;filamentous growth;filamentous growth of a population of unicellular organisms in response to biotic stimulus;filamentous growth of a population of unicellular organisms in response to starvation;growth of unicellular organism as a thread of attached cells;negative re
	AO090020000370	G→T
	AO090020000161	T→A	N/A	Ortholog of A. nidulans FGSC A4 : AN6458, A. fumigatus Af293 : Afu3g07420, A. niger CBS 513.88 : An02g10960, An01g01420, An12g05390 and A. oryzae RIB40 : AO090005000921, AO090003001427	N/A
	AO090311000002 Downstream	A→T
	AO090038000626	T→C	N/A	Ortholog of A. nidulans FGSC A4 : AN9069, A. fumigatus Af293 : Afu7g02500, A. niger CBS 513.88 : An12g00100, Aspergillus wentii : Aspwe1_0136265 and Aspergillus sydowii : Aspsy1_0061378	N/A
	AO090038000619_616	T→A
	AO090038000596	G→A	N/A	Ortholog(s) have ATP binding, DNA-dependent ATPase activity, double-stranded DNA binding, recombinase activity, single-stranded DNA binding activity	DNA metabolic process;DNA repair;double-strand break repair via homologous recombination;meiotic cell cycle;meiotic gene conversion;meiotic joint molecule formation;mitotic recombination;reciprocal meiotic recombination;regulation of reciprocal meiotic recombination;strand invasion;synaptonemal comp
	AO090038000517	A→G	N/A	Ortholog(s) have Ser-tRNA(Ala) hydrolase activity and cytoplasm localization	alanyl-tRNA aminoacylation;tRNA aminoacylation
	AO090038000421_420	A→T
	AO090038000187 Upstream	A→C、C→T
	AO090038000122	A→G	N/A	Has domain(s) with predicted cholinesterase activity	N/A
	AO090038000036_035	A→T
	AO090038000001	T→A	N/A	protein of unknown function	N/A
	AO090138000136	T→C	N/A	protein of unknown function	N/A
	AO090138000133	T→A	N/A	Ortholog of A. nidulans FGSC A4 : AN6463, AN7976 and A. fumigatus Af293 : Afu4g14310, Afu8g01590	N/A
	AO090138000065_063	T→G
chr7	AO090011000342	G→A、G→A	N/A	Ortholog(s) have role in transcription-coupled nucleotide-excision repair and cytosol, nucleus localization	transcription-coupled nucleotide-excision repair
	AO090011000514	C→T	N/A	Ortholog of A. nidulans FGSC A4 : AN4617, A. fumigatus Af293 : Afu2g02340, A. niger CBS 513.88 : An07g06510, Aspergillus wentii : Aspwe1_0036764 and Aspergillus sydowii : Aspsy1_0047194	N/A
	AO090011000563	T→C	N/A	Ortholog(s) have cytosol, nucleolus localization	N/A
	AO090011000577	A→G	N/A	Ortholog(s) have ubiquitin binding activity	endoplasmic reticulum to Golgi vesicle-mediated transport;establishment or maintenance of cell polarity;intracellular protein transport;late endosome to vacuole transport via multivesicular body sorting pathway;retrograde vesicle-mediated transport, Golgi to endoplasmic reticulum;vesicle-mediated tr
	AO090011000620	T→C、A→T
	AO090011000755	T→A	N/A	Putative multicopper oxidase	conidium formation;obsolete oxidation-reduction process;pigment metabolic process involved in developmental pigmentation
	AO090206000016	T→C	N/A	Ortholog(s) have MAP kinase tyrosine phosphatase activity	carbon catabolite repression of transcription by glucose;cytoplasmic sequestering of protein;dephosphorylation;negative regulation of G2/M transition of mitotic cell cycle;negative regulation of stress-activated MAPK cascade;obsolete inactivation of MAPK activity;peptidyl-tyrosine dephosphorylation;
	AO090206000022	G→C	N/A	Ortholog(s) have protein domain specific binding activity	chromatin remodeling;negative regulation of DNA-binding transcription factor activity;nonfunctional rRNA decay;nucleotide-excision repair;positive regulation of DNA-binding transcription factor activity;positive regulation of RNA polymerase II transcription preinitiation complex assembly;positive re
	AO090206000025	A→G	N/A	Has domain(s) with predicted role in ubiquitin-dependent protein catabolic process	ubiquitin-dependent protein catabolic process
	AO090011000269	A→T	N/A	protein of unknown function	N/A
chr8	AO090103000503_499	A→T
	AO090103000288_287	A→G
	AO090103000139	C→T	N/A	Has domain(s) with predicted DNA binding, RNA polymerase II transcription factor activity, sequence-specific DNA binding, nucleic acid binding, zinc ion binding activity	regulation of transcription, DNA-templated;transcription, DNA-templated
	AO090103000121	G→A	N/A	Has domain(s) with predicted RNA-directed RNA polymerase activity, nucleic acid binding activity	gene silencing by RNA
	AO090010000689	A→T	N/A	Has domain(s) with predicted ATP binding, ATPase activity, ATPase activity, coupled to transmembrane movement of substances, nucleoside-triphosphatase activity, nucleotide binding activity and role in transmembrane transport	transmembrane transport
	AO090010000679_678	G→A
	AO090010000670	G→A	CYP537B2	Cytochrome P450 monooxygenase	obsolete oxidation-reduction process
	AO090010000621	C→T	N/A	Has domain(s) with predicted oxidoreductase activity and role in oxidation-reduction process	obsolete oxidation-reduction process
	AO090010000573	G→A	N/A	Ortholog of A. niger CBS 513.88 : An09g05350, An08g08140, An15g05280, An04g02780, Aspergillus wentii : Aspwe1_0101835, Aspwe1_0158805 and Aspergillus versicolor : Aspve1_0158368	N/A
	AO090010000471_470	A→T、T→G、T→C
	AO090010000449	C→T	N/A	Has domain(s) with predicted FAD binding, oxidoreductase activity and role in metabolic process	N/A
	AO090010000316_315	A→G
	AO090010000169_168	G→A
	AO090010000071	G→A	N/A	Has domain(s) with predicted catalytic activity, coenzyme binding activity and role in cellular metabolic process	N/A
