## Supplementary material for "The increase in cell volume and nuclear number of the koji-fungus *Aspergillus oryzae* contributes to its high enzyme productivity": Table S5

### Sheet: Sheet1
CladeG_TK-41 vs TK-47
	gene	base substitution	Gene Name or Symbol	Product Description	GO Processes(fungi DB)
Ch1	AO090009000265	G→A	N/A	Ortholog(s) have mitochondrion localization	N/A
	AO090005001063	C→T	N/A	Ortholog(s) have 3'-tRNA processing endoribonuclease activity, role in mitochondrial tRNA 3'-end processing, nuclear tRNA 3'-trailer cleavage, endonucleolytic and mitochondrion, nucleus localization	mitochondrial tRNA 3'-end processing;nuclear tRNA 3'-trailer cleavage, endonucleolytic;tRNA 3'-end processing;tRNA 3'-trailer cleavage;tRNA 3'-trailer cleavage, endonucleolytic;tRNA processing
	AO090005000628 Downstream	C→A
Ch2	AO090001000180	C→T	N/A	protein of unknown function	N/A
Ch3	AO090023000614	A→G	N/A	Ortholog of A. nidulans FGSC A4 : AN8351, AN1611, A. fumigatus Af293 : Afu4g09220, A. niger CBS 513.88 : An04g04270 and Aspergillus wentii : Aspwe1_0101354	N/A
	AO090023000625	G→C	N/A	Ortholog of A. nidulans FGSC A4 : AN1613, A. niger CBS 513.88 : An04g04230, Neosartorya fischeri NRRL 181 : NFIA_106970, Aspergillus wentii : Aspwe1_0145900 and Aspergillus versicolor : Aspve1_0037431	N/A
Ch4	AO090012000704-705	C→A
	AO090012000987	A→G	yme2	Ortholog(s) have role in mitochondrial genome maintenance and integral component of mitochondrial inner membrane localization	mRNA processing;mitochondrial genome maintenance
	AO090102000259-258	T→C
	AO090102000192 Upstream	C→A
Ch5	AO090701000508-507	G→A
Ch6	AO090020000340	CGG	N/A	Ortholog of A. nidulans FGSC A4 : AN12223, A. fumigatus Af293 : Afu3g06597, Neosartorya fischeri NRRL 181 : NFIA_070660, Aspergillus versicolor : Aspve1_0040154 and Aspergillus sydowii : Aspsy1_0043228	N/A
	AO090038000626	C→A	N/A	Ortholog of A. nidulans FGSC A4 : AN9069, A. fumigatus Af293 : Afu7g02500, A. niger CBS 513.88 : An12g00100, Aspergillus wentii : Aspwe1_0136265 and Aspergillus sydowii : Aspsy1_0061378	N/A
	AO090038000402	A→G	N/A	Ortholog(s) have pyridoxine:NADP 4-dehydrogenase activity, role in pyridoxal biosynthetic process and cytosol, nucleus localization	pyridoxal biosynthetic process
	AO090038000144-141	G→A
	AO090038000135	G→A	N/A	Ortholog(s) have 5-amino-6-(5-phosphoribosylamino)uracil reductase activity and role in riboflavin biosynthetic process	obsolete oxidation-reduction process;riboflavin biosynthetic process
Ch7	AO090011000621	A→G	N/A	Ortholog(s) have ATPase activity, protein heterodimerization activity, role in fatty acid metabolic process, protein import into peroxisome matrix, receptor recycling and cytosol, peroxisomal membrane localization	cellular response to oxidative stress;fatty acid metabolic process;peroxisome organization;protein import into peroxisome matrix;protein import into peroxisome matrix, receptor recycling;protein targeting to peroxisome;protein unfolding
	AO090011000740-741	C→T
Ch8	AO090103000073-72	A→G
	AO090010t00014 Upstream	T
	AO090010000559-557	G→A
	AO090010000400	G→A	N/A	Has domain(s) with predicted L-ascorbic acid binding, iron ion binding, oxidoreductase activity, acting on paired donors, with incorporation or reduction of molecular oxygen and oxidoreductase activity, more	obsolete oxidation-reduction process
	AO090010000024	C→T	N/A	Has domain(s) with predicted transporter activity, role in transport and membrane localization	transmembrane transport
