## Supplementary material for "The increase in cell volume and nuclear number of the koji-fungus *Aspergillus oryzae* contributes to its high enzyme productivity": Table S6

### Sheet: Sheet1
	Strain		Genotype or description	Source
	A.oryzae	RIB40	Wild strain	NRIB
		RIB40 UtH2BG	RIB40Δn (pUtH2BG)	1
		RIB40 Δmsy1	Δmsy1	This study
		RIB40Δmsy2	Δmsy2	This study
		RIB40 Δmsy1,2	Δmsy1 Δmsy2	This study
		RIB40 ΔrseA	ΔrseA	This study
		RIB915	Industrial strain for soy sauce fermentation	NRIB
		RIB915 rseA(RIB40)	rseA(RIB40)-ptrA	This study
		RIB915 rseA(TK41)	rseA(TK-42)-ptrA	This study
		RIB915 rseA(TK47)	rseA(TK-47)-ptrA	This study
		RIB128	Industrial strain for sake fermentation	NRIB
		TK-31	Industrial strain for sake fermentation	Higuchi Matsunosuke Shoten
		TK-32	Industrial strain for sake fermentation	Higuchi Matsunosuke Shoten
		TK-33	Industrial strain for sake fermentation	Higuchi Matsunosuke Shoten
		TK-34	Industrial strain for sake fermentation	Higuchi Matsunosuke Shoten
		TK-35	Industrial strain for sake fermentation	Higuchi Matsunosuke Shoten
		TK-36	Industrial strain for sake fermentation	Higuchi Matsunosuke Shoten
		TK-37	Industrial strain for sake fermentation	Higuchi Matsunosuke Shoten
		TK-38	Industrial strain for sake fermentation	Higuchi Matsunosuke Shoten
		TK-39	Industrial strains for other food fermentation	Higuchi Matsunosuke Shoten
		TK-40	Industrial strains for other food fermentation	Higuchi Matsunosuke Shoten
		TK-41	Industrial strain for miso fermentation	Higuchi Matsunosuke Shoten
		TK-42	Industrial strain for miso fermentation	Higuchi Matsunosuke Shoten
		TK-43	Industrial strain for miso fermentation	Higuchi Matsunosuke Shoten
		TK-44	Industrial strain for miso fermentation	Higuchi Matsunosuke Shoten
		TK-45	Industrial strain for miso fermentation	Higuchi Matsunosuke Shoten
		TK-46	Industrial strain for miso fermentation	Higuchi Matsunosuke Shoten
		TK-47	Industrial strain for miso fermentation	Higuchi Matsunosuke Shoten
		TK-48	Industrial strain for soy sauce fermentation	Higuchi Matsunosuke Shoten
		TK-49	Industrial strain for soy sauce fermentation	Higuchi Matsunosuke Shoten
		TK-50	Industrial strain for soy sauce fermentation	Higuchi Matsunosuke Shoten
	A. nidulans	FGSC A4	WT
	A. flavus	TKJA13.1	WT	2
	A. sojae	NBRC4239	Industrial strain for soy sauce fermentation	NRIB
	A. kawachii	NBRC4308	Industrial strain for shochu fermentation	NRIB
	A. luchuensis	NBRC4314	Industrial strain for shochu fermentation	NRIB
	T. reewei	QM6a	WT	JCB
		QM9414	Industrial strain	NBRC
	P. chrysogenum	JCM14249	WT	JCM
		IFO4688	Industrial strain	NBRC
				1. Yasui, M. et al. Invasive growth of Aspergillus oryzae in rice koji and increase of nuclear number. Fungal Biol Biotechnol 7, 8 (2020).
				2. Affeldt, K. J., Carrig, J., Amare, M. & Keller, N. P. Global Survey of Canonical Aspergillus flavus G Protein-Coupled Receptors. mBio 5, e01501-14 (2014).
